# Fast model-free standardization and integration of single-cell transcriptomics data

**DOI:** 10.1101/2022.03.28.486110

**Authors:** Yang Xu, Rafael Kramann, Rachel Patton McCord, Sikander Hayat

## Abstract

Single-cell transcriptomics datasets from the same anatomical sites generated by different research labs are becoming mainstream. However, fast, and computationally inexpensive tools for standardization of cell-type annotation and data integration are still needed to increase research inclusivity. To standardize cell-type annotation and integrate single-cell transcriptomics datasets, we have built a fast, model-free integration method called MASI (**M**arker-**A**ssisted **S**tandardization and **I**ntegration). MASI can run integrative annotation on a personal laptop for approximately one million cells, providing a cheap computational alternative for the single-cell data analysis community. MASI has an average macro F1/overall accuracy of 0.79/0.89 over the 4 benchmark datasets. We demonstrate that MASI outperforms other methods based on speed, and its performance for the tasks of data integration and cell-type annotation is comparable or even superior to other existing methods. We apply MASI for integrative lineage analysis and show that it preserves the underlying biological signal in datasets tested. Finally, to harness knowledge from single-cell atlases, we demonstrate three case studies that cover integration across research groups, biological conditions, and surveyed participants, respectively.
