## Supplementary Table 1 for "Fast model-free standardization and integration of single-cell transcriptomics data"

### Sheet: Sheet1
Human pancreas (14,801 cells)
	macro F1	Overall accuracy	Runtime (in Min)
MASI (10 cores Intel Xeon Silver 4210+64GB)	0.965	0.971	1
MASI (4 cores Intel i7-8550U+16GB)	0.955	0.961	2
Human hematopoiesis (31,774 cells)
	macro F1	Overall accuracy	Runtime (in Min)
MASI (10 cores Intel Xeon Silver 4210+64GB)	0.779	0.869	3
MASI (4 cores Intel i7-8550U+16GB)	0.771	0.855	4
Human heart (486,134 cells)
	macro F1	Overall accuracy	Runtime (in Min)
MASI (10 cores Intel Xeon Silver 4210+64GB)	0.566	0.751	7
MASI (4 cores Intel i7-8550U+16GB)	0.521	0.755	12
Mouse brain (978,734 cells)
	macro F1	Overall accuracy	Runtime (in Min)
MASI (10 cores Intel Xeon Silver 4210+64GB)	0.847	0.949	13
MASI (4 cores Intel i7-8550U+16GB)	0.832	0.941	22
