## Supplementary Table 2 for "Fast model-free standardization and integration of single-cell transcriptomics data"

### Sheet: Sheet1
Data	Species	Sample	Platform	Use of this study	Reference	Processed data
1	Human	Pancreas	CEL-seq	target	Grün et al., 2016	https://github.com/satijalab/seurat-data
2	Human	Pancreas	CEL-seq2	target	Muraro et al., 2016
3	Human	Pancreas	Fluidigm C1	target	Lawlor et al., 2017
4	Human	Pancreas	SMART-seq2	target	Segerstolpe et al. 2016
5	Human	Pancreas	inDrop	reference	Baron et al., 2016
6	Human	Bone marrow	10X	reference	Oetjen et al., 2018
7	Human	PBMC	10X	target	Freytag et al., 2018
8	Human	PBMC	10X	target	Sun et al., 2019
9	Human	PBMC	10X	target	10x Genomics	https://support.10xgenomics.com/single-cell-gene-expression/datasets/3.0.0/pbmc_10k_v3
10	Human	Heart (Sanger-nuclei)	10X	reference	Litviňuková et al., 2020
11	Human	Heart (Sanger-cell)	10X	target	Litviňuková et al., 2020
12	Human	Heart (Sanger-CD45+)	10X	target	Litviňuková et al., 2020
13	Human	Heart (Harvard-nuclei)	10X	target	Litviňuková et al., 2020
14	Mouse	Brain	Drop-seq	target	Saunders et al., 2018
15	Mouse	Brain	SPLiT-seq	reference	Rosenberg et al., 2018
16	Mouse	Brain	10X	target	Zeisel et al., 2018
17	Mouse	Brain	10X	target	Schaum et al., 2018
18	Human	PBMC	10X	target	Wang et al., 2021
19	Human	PBMC	10X Multiome	reference	10x Genomics	https://openproblems.bio/neurips_docs/data/dataset/
20	Mouse	Brain	10X	target	Bandler et al., 2021
21	Zebrafish	Embryo	inDrop	reference	Wagner et al., 2018
22	Zebrafish	Embryo	Drop-seq	target	Farrell et al., 2018
23	Mouse	Hippocampus	Drop-seq	reference	Saunders et al., 2018	https://www.dropbox.com/s/cs6pii5my4p3ke3/mouse_hippocampus_reference.rds?dl=0
24	Mouse	Hippocampus	Slide-seq V2	target	Stickels et al., 2020
25	Human	Heart	10X	target	Tucker et al., 2020
26	Human	Heart	SMART-seq2	target	Wang et al., 2020
27	Human	Heart	SMART-seq2	target	Cui et al., 2019
28	Human	Kidney	10X	reference	Stewart et al., 2019
29	Human	Kidney	10X	target	Wu et al., 2018
30	Human	Kidney	CEL-seq2	target	Arazi et al., 2019
31	Human	Kidney	10X	target	Wilson et al., 2019
32	Human	Kidney	10X	target	Kuppe et al., 2021
33	Human	Lung	10x and SmartSeq2	reference	Travaglini et al., 2020
34	Human	Nasal swab (Broad BCH UMMC )	10X	target	Chan Zuckerberg Initiative Single-Cell COVID-19 Consortia, 2020	https://www.covid19cellatlas.org/index.patient.html
35	Human	Nasal swab (Sanger)	10X	target	Chan Zuckerberg Initiative Single-Cell COVID-19 Consortia, 2020
36	Human	Airway (UCL-SANGER)	10X	target	Chan Zuckerberg Initiative Single-Cell COVID-19 Consortia, 2020
37	Human	Airway	10X	target	Chua et al., 2020
